# Multiscale Symbolic Morpho-Barcoding Reveals Region-Specific and Scale-Dependent Neuronal Organization

**DOI:** 10.64898/2026.02.28.708657

**Authors:** Sujun Zhao, Yingxin Li, Yufeng Liu, Hanchuan Peng

## Abstract

Neuronal morphology is a central determinant of circuit organization, yet its multiscale complexity has hindered systematic, brain-wide analysis and integration with anatomical context. Here we introduce **Multiscale Morpho-Barcoding (MMB)**, a framework that encodes whole-brain neuronal morphology into symbolic representations spanning cellular geometry, axonal tract routing, arbor organization, and predicted synaptic distributions. Applying MMB to 1,876 fully reconstructed mouse neurons, comprising 3,776 arbors and 2.63 million predicted presynaptic sites, we identify distinct multiscale morpho-patterns that reveal region-specific and scale-dependent principles of neuronal organization across the brain. MMB robustly discriminates major anatomical divisions and resolves canonical thalamic circuit classes beyond what can be achieved using projection strength alone. By transforming complex neuronal geometry into interpretable multiscale representations, MMB provides a general framework for systematic comparison of neuronal structure and for integrating morphology with connectivity and function at whole-brain scale.
