## Supplementary Table 1 for "Multiscale Symbolic Morpho-Barcoding Reveals Region-Specific and Scale-Dependent Neuronal Organization"

### Sheet: Sheet1
	I(ME-atlas; MMB)			I(c-type; MMB)
Brain region	MI	p-value	z-score	MI	p-value	z-score
CP	0.209	0.961	-1.675	0.028	0.006	3.702
LGd	/	/	/	0.02	0.818	-0.874
VPL	/	/	/	0.272	0.483	-0.238
VPM	0.465	0.11	1.29	0.02	0.105	1.3
