## Supplementary material for "Multiscale Symbolic Morpho-Barcoding Reveals Region-Specific and Scale-Dependent Neuronal Organization": Table 2

	4-level	single-level				top 3 key features
		F	T	A	B	F	T	A	B
CTX	12.485	6.06	3.179	9.519	3.386	2.159	2.236	2.132	2.051
TH	10.622	5.794	3.075	7.353	3.328	2.171	2.164	1.875	2.09
CNU	10.506	5.693	2.94	7.274	3.348	2.188	2.183	2.044	2.044
