## Supplementary material for "Multiscale Symbolic Morpho-Barcoding Reveals Region-Specific and Scale-Dependent Neuronal Organization": Table 1

	F	T	A	B
AId	0.24988229283318544	0.8112781244591328	0.24988229283318544	0.24988229283318544
CLA	0.36205125173399794	0.8497511372532974	0.21639693245126465	0.21639693245126465
RSPv	0.8112781244591328	0.3712323266408757	0.676941869780886	0.5916727785823274
SSp-ll	0.8997437586982626	0.8314743880097293	0.8997437586982626	0.9494520153879485
SSp-ul	0.38431154412649704	0.5435644431995964	0.6690158350565576	0.6690158350565576
VISp	0.9709505944546688	0.42200051688315315	0.9275265884316759	0.9275265884316759
VISrl	0.8812908992306927	0.9709505944546688	0.8812908992306927	0.8812908992306927
SSs	0.7039260680195971	0.9774178175281716	0.5225593745369408	0.4305518670104394
MOs	0.5159469300074474	0.961236604722876	0.2351933818192415	0.2351933818192415
MOp	0.6014353864290771	0.9426831892554923	0.5293608652873644	0.6014353864290771
SSp-un	0.6840384356390417	0.6840384356390417	0.0	0.43949698692151334
SSp-m	0.7572182549240017	0.7572182549240017	0.5787946246321198	0.7572182549240017
SSp-bfd	0.8631205685666311	0.7918583525674836	0.7024665512903904	0.8412367762002599
SSp-n	0.8812908992306927	0.6500224216483541	0.7837769474847011	0.8366407419411673
LD	0.7219280948873623	0.0	0.0	0.7219280948873623
VM	0.8112781244591328	0.0	0.0	0.0
SMT	0.9957274520849256	0.3912435636292556	0.0	0.961236604722876
LP	0.8960382325345574	0.6962122601251458	0.8112781244591328	0.8112781244591328
MG	0.9426831892554923	0.9043814577244939	0.4021791902022729	0.7219280948873623
VPL	0.9509560484549724	0.0	0.09597040299587187	0.6051865766334205
VPM	0.9619040553158038	0.6799645584125646	0.09916557184644702	0.5743244474398861
LGd	0.8403586716091171	0.3435197410074013	0.0	1.0
RT	0.3227569588973983	0.0	0.4305518670104394	0.3227569588973983
OT	0.0	0.8739810481273579	0.3227569588973983	0.0
ACB	0.0	0.5032583347756457	0.9182958340544894	0.0
CP	0.15035939483340455	0.0	0.964078764808229	0.1831220683013728
